# Jumping between Turtles, Fishes, and a Frog: The Unexpected Horizontal Transfer of a DNA Transposon

**DOI:** 10.1101/2023.08.19.550906

**Authors:** Nozhat T. Hassan, James D. Galbraith, David L. Adelson

## Abstract

Horizontal transfer of transposable elements (HTT) has been reported across many species and the impact of such events on genome structure and function has been well described. However, few studies have focused on reptilian genomes, especially HTT events in Testudines (turtles). Here, we investigated the repetitive content of *Malaclemys terrapin terrapin* (Diamondback turtle) and found a high similarity hAT-6 DNA transposon shared between other turtle species, ray-finned fishes, and a frog. hAT-6 was notably absent in taxa closely related to turtles, such as crocodiles and birds. Successful invasion of DNA transposons into new genomes requires the conservation of specific residues in the encoded transposase, and through structural analysis, these residues were identified indicating retention of functional transposition activity. We document a rare and recent HTT event of a DNA transposon between turtles which are known to have a low genomic evolutionary rate and ancient repeats.
