## Supplementary material for "Jumping between Turtles, Fishes, and a Frog: The Unexpected Horizontal Transfer of a DNA Transposon": Geographical Locations of hAT-6 Host Species.xlsx

### Sheet: Sheet1
Species	Geographic range
T. s. elegans	North America
M. t. terrapin	North America
E. spectabile	North America
T. amazonica	Amazon
S. maximus	Northeast Atlantic, Mediterranian Sea
S. acus	British Isles, Mediterranian Sea
S. foromsus	Southeast Asia
X. tropicalis	West Africa
